# Predicting the similarity of two mass spectrometry runs using only MS1 data

**DOI:** 10.1101/2023.11.29.569301

**Authors:** Abdullah Shouaib, Andy Lin

**Author notes:** Corresponding author: 1100 Dexter Ave N, Suite 500, Seattle, WA 98109.

## Abstract

**Background:** Traditionally researchers can compare the similarity between a pair of mass spectrometry-based proteomics samples by comparing the lists of detected peptides that result from database searching or spectral library searching. Unfortunately, this strategy requires having substantial knowledge of the sample and parameterization of the peptide detection step. Therefore, new methods are needed that can rapidly compare proteomics samples against each other without extensive knowledge of the sample.

**Results:** We present a set of neural network architectures that predict the proportion of confidently detected peptides in common between two proteomics runs using solely MS1 information as input. Specifically, when compared to several baseline models, we found that the convolutional and siamese neural networks obtained the best performance. In addition, we demonstrate that unsupervised clustering techniques can leverage the predicted output from our method to perform sample-level characterizations. Our methodology allows for the rapid comparison and characterization of proteomics samples sourced from various different acquisition methods, organisms, and instrument types.

**Conclusions:** We find that machine learning models, using only MS1 information, can be used to predict the similarity between liquid chromatography-tandem mass spectrometry proteomics runs.
