## Supplemental File 2 for "Predicting the similarity of two mass spectrometry runs using only MS1 data"

PRIDE ID	Organism	File
PXD017998	Mesocricetus auratus	Ad-Hamster-CETP-1.raw
PXD003153	Cricetulus griseus	130306_PekkaR_EtOH1.raw
PXD006060	Cricetulus griseus	20161205_CHO-Peak3.raw
PXD024547	Mesocricetus auratus	H1E_011521_R1.raw
PXD020845	Mesocricetus auratus	1L.raw
PXD009723	Homo sapiens	04.raw
PXD011076	Homo sapiens	QExHF03261.raw
PXD020717	Homo sapiens	AD02_BA46_SOLUBLE_01.raw
PXD012225	Homo sapiens	20180316_LSchmitt_invivoclot1.raw
PXD004076	Homo sapiens	108GM1.raw
PXD027280	Danio rerio	20210514_jcl_DYoungstrom_sample11_870ng.raw
PXD009514	Danio rerio	2013_02_14_RC_Collab_DanielCifuentes_GFPmRNAPD_LF_CTL_75.raw
PXD026646	Danio rerio	20190822_004_S202729_BBS1_Ctrl_Sample4.raw
PXD014228	Danio rerio	Seq58416_QE2_B.raw
PXD011981	Danio rerio	160226_1126_KaLangenbeck_1_212min_01.raw
